# 50,000 years of Evolutionary History of India: Insights from ∼2,700 Whole Genome Sequences

**DOI:** 10.1101/2024.02.15.580575

**Authors:** Elise Kerdoncuff, Laurits Skov, Nick Patterson, Wei Zhao, Yuk Yee Lueng, Gerard D. Schellenberg, Jennifer A. Smith, Sharmistha Dey, Andrea Ganna, AB Dey, Sharon L.R. Kardia, Jinkook Lee, Priya Moorjani

## Abstract

India has been underrepresented in whole genome sequencing studies. We generated 2,762 high coverage genomes from India––including individuals from most geographic regions, speakers of all major languages, and tribal and caste groups––providing a comprehensive survey of genetic variation in India. With these data, we reconstruct the evolutionary history of India through space and time at fine scales. We show that most Indians derive ancestry from three ancestral groups related to ancient Iranian farmers, Eurasian Steppe pastoralists and South Asian hunter-gatherers. We uncover a common source of Iranian-related ancestry from early Neolithic cultures of Central Asia into the ancestors of Ancestral South Indians (ASI), Ancestral North Indians (ANI), Austro-asiatic-related and East Asian-related groups in India. Following these admixtures, India experienced a major demographic shift towards endogamy, resulting in extensive homozygosity and identity-by-descent sharing among individuals. At deep time scales, Indians derive around 1-2% of their ancestry through gene flow from archaic hominins, Neanderthals and Denisovans. By assembling the surviving fragments of archaic ancestry in modern Indians, we recover ∼1.5 Gb (or 50%) of the introgressing Neanderthal and ∼0.6 Gb (or 20%) of the introgressing Denisovan genomes, more than any other previous archaic ancestry study. Moreover, Indians have the largest variation in Neanderthal ancestry, as well as the highest amount of population-specific Neanderthal segments among worldwide groups. Finally, we demonstrate that most of the genetic variation in Indians stems from a single major migration out of Africa that occurred around 50,000 years ago, with minimal contribution from earlier migration waves. Together, these analyses provide a detailed view of the population history of India and underscore the value of expanding genomic surveys to diverse groups outside Europe.
