## Supplementary information Tables for "50,000 years of Evolutionary History of India: Insights from ∼2,700 Whole Genome Sequences": Extended Data Table S2 Total amount of reconstructed Neanderthal and Denisovan genome.xlsx

### Sheet: Archaic ancestry
			Phased						Unphased
n segments (clusters)			Denisova			Neanderthal			Denisova			Neanderthal
Dataset	Population	n individuals	Cutoff			Cutoff			Cutoff			Cutoff
			0.5	0.8	0.9	0.5	0.8	0.9	0.5	0.8	0.9	0.5	0.8	0.9
1000genomes	All regions	2309	3200	2839	2452	4355	4039	3849	4019	3336	2743	4147	3714	3501
	America	490	772	675	524	4842	4474	4127	1035	799	582	4527	4089	3753
	South Asia	601	2507	2254	1968	4786	4445	4150	2869	2498	2101	4425	4075	3809
	EastAsia	585	1472	1314	1110	4135	3773	3325	1829	1538	1249	3796	3401	3028
	Europe	633	740	601	443	4687	4359	4054	939	671	476	4383	4012	3709
HGDP	All regions	825	4738	4293	3777	4664	4287	4029	4376	3935	3376	4415	4005	3737
	America	61	333	291	237	2900	2692	2325	359	311	245	2824	2540	2178
	South Asia	197	1797	1579	1345	5103	4742	4385	1798	1540	1246	4910	4491	4142
	EastAsia	223	1424	1244	1019	4402	4023	3561	1412	1217	975	4140	3742	3284
	Europe	155	548	460	350	4742	4391	3992	597	475	351	4589	4188	3762
	MiddleEast	161	649	529	401	4740	4351	3925	732	588	382	4568	4145	3650
	Oceania	28	3120	2904	2582	2970	2689	2344	2683	2513	2227	2598	2342	2036
LASI-DAD	South Asia	2679	3797	3293	2857	4171	3782	3607	3955	3323	2793	4008	3535	3340
Decode	Europe	27566	-	-	761	-	-	3696	-	-	-	-	-	-
			Phased						Unphased
Total sequence (Mb)			Denisova			Neanderthal			Denisova			Neanderthal
Dataset	Population	n individuals	Cutoff			Cutoff			Cutoff			Cutoff
			0.5	0.8	0.9	0.5	0.8	0.9	0.5	0.8	0.9	0.5	0.8	0.9
1000genomes	All regions	2309	440	429	400	1490	1472	1428	585	561	509	1621	1596	1534
	America	490	73	71	63	946	931	891	98	91	78	1029	1008	951
	South Asia	601	334	326	306	1297	1280	1236	417	404	371	1384	1363	1302
	EastAsia	585	179	175	161	964	950	910	239	229	206	1031	1012	962
	Europe	633	66	63	54	985	970	930	85	77	62	1051	1030	973
HGDP	All regions	825	812	797	750	1465	1447	1395	842	826	777	1503	1480	1417
	America	61	33	32	28	403	396	373	37	35	31	421	411	381
	South Asia	197	196	190	176	1156	1139	1088	203	195	173	1174	1153	1088
	EastAsia	223	170	165	151	958	944	899	177	172	155	973	955	901
	Europe	155	49	47	41	868	854	812	54	50	42	888	869	816
	MiddleEast	161	53	50	42	813	797	756	62	58	45	849	830	772
	Oceania	28	576	568	538	493	484	457	589	582	558	499	491	462
LASI-DAD	South Asia	2679	608	591	552	1544	1524	1475	662	638	588	1617	1590	1528
Decode	Europe	27566	-	-	103	-	-	969	-	-	-	-	-	-
