## Supplementary information Tables for "50,000 years of Evolutionary History of India: Insights from ∼2,700 Whole Genome Sequences": Extended Data Table S3 List of Genes enriched in Neanderthal and Denisovan ancestry (High frequency and PBS).xlsx

### Sheet: A-Neanderthal_HighFreq_Genes
#Gene_ID
ABCB5
ABCC10
ABI1
ACAD11
ACAN
ACAP2
ACBD5
ACBD6
ACKR4
ACTBL2
ADA2
ADAMTS18
ADAMTS5
ADAMTSL1
ADAMTSL3
ADAT2
ADCY10P1
ADCY8
ADGRB3
ADGRG1
ADGRG3
ADGRG5
ADO
ADRA2A
AGAP2
AGAP2-AS1
AGBL4
AGXT2
AHCTF1P1
AHRR
AJAP1
AKAP13
AKIRIN1
ALAD
ALDH6A1
ALDOB
ALG12
ALPK3
ALS2CL
AMDHD1
AMFR
AMN1
AMPH
ANAPC5
ANGPTL2
ANHX
ANKLE2
ANKMY1
ANKRD16
ANKRD26
ANKS1B
ANO5
ANO6
ANO7
ANXA6
APAF1
APOBEC2
AQP12B
ARFGAP1
ARFIP1
ARHGAP42
ARHGEF12
ARHGEF16
ARID5B
ARL2BP
ARRB2
ARSJ
ASB1
ASB13
ASCC3
ASPN
ASTN2
ASTN2-AS1
ATG14
ATG2B
ATOH7
ATP1A2
ATP1A4
ATP1B1
ATP1B3
ATP23
ATP6V1G1
ATXN3
AUH
AURKAP1
AVIL
BAG3
BASP1P1
BAZ1A
BBIP1
BBOF1
BBS2
BCAT1
BDKRB1
BDKRB2
BICD1
BICD2
BIRC7
BLACAT1
BLVRA
BLZF1
BNC2
BPNT1
BRD1
BRIX1
BSND
BSPRY
BSX
BYSL
C12orf42
C12orf73
C18orf63
C1D
C1orf112
C1orf74
C1orf94
C20orf202
C22orf15
C2CD2
C2CD5
C2orf76
C4orf19
C6orf132
C6orf15
C8A
C8B
C8orf48
C9orf152
CACNA1D
CADPS
CAMK1G
CAMKK2
CAPN11
CAPN8
CARD11
CASP8AP2
CCAR1
CCDC102A
CCDC116
CCDC141
CCDC152
CCDC181
CCDC3
CCDC38
CCDC50
CCDC69
CCL17
CCL22
CCND3
CCR1
CCR2
CCR3
CCR5
CCR5AS
CCR9
CCRL2
CD6
CD8A
CD8B
CDC26
CDC45
CDC5L
CDH20
CDK17
CDK4
CDKN2A
CDKN2A-DT
CDKN2B
CDKN2B-AS1
CDSN
CECR2
CENPF
CENPP
CEP164
CEP350
CEP72
CEP72-DT
CEROX1
CES1P2
CETP
CFAP36
CFI
CGNL1
CHCHD10
CHD5
CHFR
CHFR-DT
CHPT1
CHRNA4
CHST11
CHST15
CHTF18
CIAO2A
CIAPIN1
CKS2
CLCA2
CLDN1
CLDN16
CLDN5
CLEC4C
CMAS
CNTN5
CNTNAP4
COA1
COBL
COL11A2
COL13A1
COL20A1
COL25A1
COL25A1-DT
COL5A1
COL5A1-AS1
COL6A5
COL6A6
COQ5
COQ6
COQ9
COX6A1
CPNE2
CPSF2
CPXM2
CR1
CR1L
CREG1
CRELD2
CRIP3
CROCC2
CRTAM
CRX
CSGALNACT2
CSMD2
CSTA
CTDSP2
CTNNA2
CTNNA3
CTNND2
CTPS1
CTSG
CTXND1
CUL9
CX3CL1
CXCL12
CXCR6
CYB5A
CYP27B1
DAB1
DAPK1
DAPK1-IT1
DAPK2
DAPP1
DBX2
DCP1A
DDC
DDC-AS1
DDX21
DDX50
DDX60
DDX60L
DELEC1
DERL3
DEUP1
DGKB
DGKQ
DHTKD1
DIRAS2
DIRC3
DIRC3-AS1
DISC1
DISP1
DKFZp434L192
DLC1
DLGAP1
DLGAP5
DNA2
DNAH11
DNAH8
DNAH8-AS1
DNAI7
DNAJB14
DNAJB4
DNAJC12
DNAJC13
DNAJC21
DNAJC25
DNAJC25-GNG10
DNPH1
DOK4
DOK6
DPYSL4
DRAM1
DSCAML1
DSEL-AS1
DUSP8
DYNLL1
DYNLRB2-AS1
DYNLT2B
ECM2
ECPAS
EEF1AKMT3
EFEMP1
EFHB
EFHC1
EFL1P1
EGF
EGR2
ELOVL6
ENAH
ENTPD5
EP400
EPHX1
ERCC6L2-AS1
ERICH5
ESRRG
ETFBKMT
ETFRF1
ETNK1
ETNK1-DT
EVX2
EXO1
EXOC3
EXOC3-AS1
EYA4
EYS
F5
FAM114A1
FAM161B
FAM177A1
FAM183BP
FAM240C
FAM241B
FAM98A
FAR2
FARP2
FARS2
FAT4
FBH1
FBP2
FBXO34
FBXO45
FGD3
FGD4
FGF12
FGF12-AS1
FHAD1
FHDC1
FHIT
FIGNL1
FKBP15
FLJ16779
FLRT2
FLT1
FMN1
FNDC11
FNDC5
FOXA1
FOXP4
FREM2
FREM2-AS1
FRMD3
FRMD4A
FSCB
FSTL5
FUBP1
FXYD2
FXYD6
FXYD6-FXYD2
FYB2
FYCO1
FZD10
FZD10-AS1
G0S2
GABBR2
GADD45G
GAK
GALC
GALNT18
GALNT9
GAR1
GATC
GCOM1
GFER
GHR
GIHCG
GIPC2
GJA10
GLB1
GLP1R
GLRX3
GLT1D1
GLT8D2
GMEB2
GNAO1
GNB1L
GNG10
GNG13
GNPTAB
GOLGA3
GPATCH2L
GPBP1
GPC5
GPC5-AS1
GPR151
GPR35
GPR65
GRAMD1A
GRB10
GRIK4
GRIN3A
GRK5
GRM7
GSTA1
GSTA2
GSTA5
GSTA7P
GUCA1ANB
H2AZ1
H2AZ1-DT
H3-5
HAPLN3
HCFC2
HCG20
HCG22
HDHD3
HDHD5
HDHD5-AS1
HDLBP
HDLBP-AS1
HECW1
HELZ2
HERC4
HHAT
HILPDA
HIRA
HISLA
HK1
HKDC1
HNRNPA3P1
HNRNPH3
HOTAIRM1
HOXA1
HOXA2
HOXA3
HPCA
HPN
HPN-AS1
HS3ST3A1
HSD11B1
HSD11B1-AS1
HSD17B3
HSFY1P1
HSP90B1
HSPA13
HSPG2
HTATSF1P2
HTR1B
HULC
IARS1
IARS2
IDUA
IFFO2
IFNA1
IFNE
IFNGR1
IGBP1P1
IGF1
IGLL3P
IGSF9
IKBIP
IKZF1
IL10RA
IL15RA
IL17F
IL17RA
IL20RA
IL22RA2
IL2RA
IMPDH1
INIP
INPP5F
IPPK
IRAG2
IRAK4
IRF6
ISG20
ITGA6
ITGA6-AS1
ITGB6
ITIH1
ITIH3
ITIH4
ITIH4-AS1
ITPKB
ITPR2
JAKMIP2
JAKMIP3
JHY
KAZN-AS1
KCNAB2
KCNH1
KCNH1-IT1
KCNH5
KCNH7
KCNH7-AS1
KCNK2
KCNK5
KCTD3
KIAA1522
KIAA1958
KIF16B
KIFAP3
KIFBP
KLHL25
KLHL42
KRAS
KRT1
KRT2
KRT5
KRT71
KRT77
KSR2
KTN1
LAMB3
LAMTOR3
LARS1
LASTR
LDLRAD3
LEMD1
LEMD1-AS1
LGALS3
LGMN
LHPP
LHX4
LIN52
LIN9
LINC00243
LINC00244
LINC00276
LINC00326
LINC00376
LINC00474
LINC00475
LINC00484
LINC00502
LINC00520
LINC00587
LINC00606
LINC00621
LINC00683
LINC00706
LINC00707
LINC00841
LINC00904
LINC00927
LINC00933
LINC01060
LINC01091
LINC01107
LINC01147
LINC01228
LINC01229
LINC01234
LINC01237
LINC01242
LINC01258
LINC01310
LINC01317
LINC01318
LINC01396
LINC01435
LINC01450
LINC01470
LINC01493
LINC01500
LINC01501
LINC01508
LINC01517
LINC01582
LINC01615
LINC01622
LINC01647
LINC01664
LINC01717
LINC01806
LINC01838
LINC01898
LINC01927
LINC01934
LINC01940
LINC01985
LINC01993
LINC02009
LINC02125
LINC02205
LINC02274
LINC02275
LINC02324
LINC02361
LINC02398
LINC02400
LINC02403
LINC02410
LINC02418
LINC02419
LINC02422
LINC02453
LINC02478
LINC02508
LINC02544
LINC02548
LINC02549
LINC02554
LINC02570
LINC02658
LINC02670
LINC02702
LINC02759
LINC02881
LINC02883
LINC02946
LINCMD1
LIPC
LIPC-AS1
LIPI
LIPJ
LKAAEAR1
LMBR1
LMF1
LMF1-AS1
LMX1A
LMX1B
LNPK
LOC100128076
LOC100128276
LOC100128361
LOC100128993
LOC100129066
LOC100129316
LOC100130238
LOC100130587
LOC100240728
LOC100419170
LOC100505912
LOC100506207
LOC100506606
LOC100652768
LOC101927178
LOC101927314
LOC101927690
LOC101927759
LOC101927787
LOC101927847
LOC101927967
LOC101928306
LOC101928401
LOC101928516
LOC101928748
LOC101928961
LOC101928994
LOC101929116
LOC101929555
LOC101929762
LOC101929935
LOC102725080
LOC105370473
LOC105370586
LOC105371910
LOC105375131
LOC105376360
LOC105378137
LOC105378430
LOC105378979
LOC107986845
LOC107987014
LOC118142757
LOC158434
LOC158435
LOC283045
LOC283387
LOC441155
LOC613266
LOC649133
LOC650226
LOC729870
LOC730101
LOC730338
LPP
LRIG3
LRIT3
LRP1B
LRP2
LRP3
LRRC2
LRRC2-AS1
LRRC37A5P
LRRC37A6P
LRRFIP1
LRRK2
LRRTM3
LTBP1
LTF
LUARIS
LYPLAL1-AS1
LZTFL1
MACROD2
MAD1L1
MAF
MAFTRR
MAGI2
MAILR
MANSC4
MAP3K1
MAP3K20
MAP3K20-AS1
MAPK1
MARCHF1
MARCHF9
MAST4
MASTL
MATN2
MBP
MCM3
MCMBP
MCPH1
MCPH1-AS1
MCUB
MDN1
MECOM
MED20
MEGF6
METAP2
METTL1
METTL18
METTL2B
MFAP3L
MFGE8
MHENCR
MIDEAS-AS1
MIER3
MIPOL1
MIR10524
MIR124-3
MIR1276
MIR133B
MIR194-1
MIR2054
MIR206
MIR215
MIR26A2
MIR31
MIR3133
MIR3137
MIR3153
MIR3155A
MIR3155B
MIR3196
MIR31HG
MIR3651
MIR3652
MIR3667HG
MIR3714
MIR378A
MIR3973
MIR4260
MIR4290
MIR4290HG
MIR4302
MIR4326
MIR4437
MIR4456
MIR4641
MIR4670
MIR4680
MIR4681
MIR4682
MIR4719
MIR4785
MIR511
MIR548AG1
MIR548E
MIR548H3
MIR551A
MIR574
MIR576
MIR629
MIR662
MIR664A
MIR6759
MIR6780B
MIR6813
MIR7151
MIR761
MIR7702
MIR7706
MIR8064
MIR9983
MIX23
MIXL1
MKX
MKX-AS1
MLN
MMP11
MMP12
MMP16
MMP17
MMP20
MMP27
MMP3
MMP8
MNX1
MNX1-AS1
MNX1-AS2
MPP7
MRC1
MROH7-TTC4
MRPL14
MRPL40
MRPS17
MRPS24
MRPS35
MSI1
MSLN
MSX1
MT1A
MT1B
MT1DP
MT1E
MT1F
MT1G
MT1H
MT1IP
MT1JP
MT1L
MT1M
MT1X
MT2A
MT3
MT4
MTERF4
MUC19
MUSK
MUSTN1
MYADML
MYBPC1
MYO16
MYOZ1
MYPN
MYT1
MYZAP
NALF1
NALF1-IT1
NAV2
NCOR2
NDST1
NDUFB1
NDUFB10
NDUFS5
NEK4
NELL1
NELL2
NFIL3
NFYA
NFYB
NHEG1
NHLRC3
NIPSNAP2
NKAIN4
NLRC5
NMB
NME7
NMUR2
NOL8
NOM1
NOXO1
NPAS2
NPBWR2
NPHP3
NPHP3-ACAD11
NPHP3-AS1
NPW
NQO2
NRAV
NRDC
NRG1
NRIP1
NRXN3
NT5DC3
NTHL1
NTN4
NUF2
NWD2
OAF
OARD1
ODAD2
ODAD2P1
ODF2L
OGN
OMD
OPRL1
OR2K2
OR5A1
OR5A2
OR5AK2
OR5AK4P
OR5AN1
OS9
OXCT1
P2RX4
P2RX7
PAFAH1B2
PALLD
PALM2AKAP2
PAPPA
PAPPA-AS1
PAPPA-AS2
PAQR8
PARP1
PARS2
PASK
PAX3
PBLD
PBX1
PCAT29
PCAT7
PCDH7
PCSK7
PCSK9
PCYT1A
PDCD1
PDCD4
PDCD4-AS1
PDCD6-AHRR
PDE1A
PDE4D
PDE8A
PDK1
PDSS1
PDZD2
PELP1
PELP1-DT
PEPD
PERP
PEX3
PFKFB3
PGM2
PGR
PGR-AS1
PHLDB2
PIGH
PIGN
PIWIL1
PIWIL3
PKHD1
PLA2G2A
PLA2G2D
PLA2G2E
PLA2G5
PLAC8L1
PLCL2
PLCL2-AS1
PLCXD2
PLEKHA8P1
PLEKHG1
PLEKHH1
PLLP
PLPP3
PLXNA2
PNPT1
POLR1C
POLR2C
POP5
POU2F3
POU5F1P5
PP2D1
PP7080
PPARGC1B
PPDPF
PPFIBP1
PPM1F
PPM1F-AS1
PPM1H
PPP1R7
PPP2R3C
PPP3R2
PPP4R3B
PRAMENP
PRDM15
PRDM16
PRDM2
PRDM5
PRKAA2
PRKCD
PRLH
PRLR
PRORP
PROSER1
PROSER2
PROSER2-AS1
PRPF4
PRRT4
PRSS23
PRSS42P
PRSS43P
PRSS44P
PRSS45P
PRSS46P
PRSS50
PSD3
PSMD14
PSMD14-DT
PSME3IP1
PSORS1C1
PTCHD3
PTGR1
PTGR2
PTGR3
PTK6
PTPN14
PTPRE
PTPRN2
PTPRN2-AS1
PTPRS
PTTG2
PUS1
PUS7L
PYDC2
PYDC2-AS1
QSOX1
RAB17
RAB18
RAB3B
RAB3C
RAB3GAP2
RAB5A
RAD1
RAD21L1
RAD23B
RAD51B
RAI14
RALA
RALB
RALGPS1
RASEF
RASGEF1A
RASGRP3
RASGRP3-AS1
RBFOX3
RBM17
RBM19
RBM27
RBMS1
REG3G
RELCH
RELL1
REP15
RET
RFC5
RFT1
RGS19
RGS3
RGS5
RGS5-AS1
RIMBP2
RIMS2
RIN3
RIPK4
RNF10
RNF151
RNF152
RNF168
RNF175
RNF183
RNF186
RNF20
RNF214
RNF32-DT
RNLS
ROR2
ROS1
RPL13AP17
RPL13AP3
RPL13AP6
RPL30
RPS12
RPS2
RPS6KA2
RPUSD1
RRH
RSPRY1
RTKN2
RTP3
RTP5
RUFY2
RUNX2
RXRB
S100PBP
SACS
SACS-AS1
SATB1
SAXO1
SCAND2P
SCIRT
SCMH1
SCN1B
SCYL3
SDK1
SEC11A
SEC23IP
SEC24B
SECISBP2
SELENOP
SEMA4D
SEPTIN2
SERPINA6
SERTAD4
SERTAD4-AS1
SESTD1
SETD9
SEZ6L
SFMBT1
SFRP2
SGCG
SGCZ
SGO1
SGO1-AS1
SH3RF2
SHC3
SHOC1
SHOC2
SIDT2
SIK3
SINHCAF
SIPA1L2
SIRT1
SLAMF9
SLC15A4
SLC17A6
SLC19A2
SLC22A7
SLC25A16
SLC25A3
SLC25A51P1
SLC26A1
SLC28A1
SLC28A3
SLC2A13
SLC31A1
SLC31A2
SLC35D2
SLC35F3
SLC35F4
SLC36A4
SLC39A12
SLC4A10
SLC6A11
SLC6A2
SLC6A20
SLC7A10
SLC9A3
SLC9A3-AS1
SLC9A3R2
SLC9A9
SLFNL1
SLFNL1-AS1
SLIT2
SMARCAL1
SMARCB1
SMCO1
SMIM35
SNED1
SNHG9
SNORA10
SNORA114
SNORA33
SNORA36B
SNORA49
SNORA53
SNORA64
SNORA72
SNORA78
SNORA84
SNORD100
SNORD101
SNORD130
SNORD38C
SNORD98
SNPH
SNRPF
SNRPF-DT
SOCS6
SOST
SOX18
SOX5
SOX8
SPINK5
SPTLC1
SPTLC2
SRGN
SRMS
SRP54
SRP54-AS1
SRP9
SRRM4
SRSF9
ST18
ST8SIA1
STAB2
STIMATE
STIMATE-MUSTN1
STK17A
STK25
STK32C
STMN3
STOML3
STOX1
SULT2A1
SUPV3L1
SUSD1
SUSD3
SVEP1
SYCP3
SYNGR3
SYT14
TAAR1
TAF8
TAGLN
TAGLN2
TANK
TBC1D1
TBL3
TBR1
TBX1
TCEA2
TCERG1
TCOF1
TDG
TDGF1
TEKT1
TENM2
TENM3
TENM3-AS1
TET1
TFRC
TIAL1
TIGD4
TKT
TKTL2
TLCD5
TLE3
TLR1
TLR10
TLR2
TLR6
TM4SF19
TM4SF19-AS1
TM4SF19-DYNLT2B
TMA16
TMEM121B
TMEM132C
TMEM132D
TMEM14A
TMEM175
TMEM196
TMEM235
TMEM268
TMEM51
TMEM51-AS2
TMEM54
TMEM63A
TMEM63B
TMIE
TMPO
TMPO-AS1
TMPRSS13
TNFSF8
TNPO3
TOP1P2
TOP3B
TP73
TPI1P2
TPPP
TPRG1L
TPRX2
TRAF3IP3
TRAM2
TRAM2-AS1
TREM1
TREM2
TREML1
TREML2
TREML3P
TREML4
TREML5P
TRERF1
TRIAP1
TRIM32
TRIP11
TRIP4
TRMT9B
TSFM
TSNAX-DISC1
TSPAN11
TSPAN31
TSPO2
TTBK1
TTC22
TTC23L
TTC4
TTC41P
TTC6
TWF1
TWIST2
TXN
TXNDC8
UBA5
UBE2L3
UBE2Q2P1
UBXN7
UBXN7-AS1
UGCG
UICLM
ULK1
UNC13C
URGCP
URGCP-MRPS24
USH2A
USP44
USP49
USP53
USP54
UTP25
UTS2B
VAT1L
VNN1
VPS26A
VSIG10
WDR31
WDR53
WDR73
WDR88
WRAP73
WSB2
WWC1
XCR1
XKR3
XXYLT1
XXYLT1-AS2
YAE1
YARS1
YDJC
YME1L1
YPEL1
YTHDF1
ZBED4
ZBTB20
ZBTB20-AS1
ZBTB34
ZBTB43
ZBTB7C
ZC3H11B
ZFP36L1
ZFP37
ZNF10
ZNF140
ZNF189
ZNF26
ZNF268
ZNF30
ZNF30-AS1
ZNF318
ZNF32
ZNF32-AS1
ZNF32-AS2
ZNF32-AS3
ZNF33B
ZNF365
ZNF385D
ZNF385D-AS2
ZNF410
ZNF483
ZNF577
ZNF592
ZNF598
ZNF605
ZNF713
ZNF792
ZNF84
ZNF84-DT
ZNF883
ZNF891
ZSCAN2

### Sheet: B-Denisovan_HighFreq_Genes
#Gene_ID
A1CF
ABITRAM
ABLIM1
ABRAXAS2
ACOT13
ACOT7
ACSBG2
ACTL7A
ACTL7B
ACTRT3
ADAMTS14
ADAMTS17
ADAMTS3
ADCY10
ADCY3
ADGRF2
ADGRF4
AGBL1
AGBL1-AS1
AGFG1
AHI1-DT
AIMP1
AKR1C3
AKR1C4
ALDH4A1
ALG2
AMBN
AMIGO2
AMTN
ANKK1
ANKRD1
ANKRD17
ANKRD29
ANKRD46
ANKRD66
ANKS4B
APCDD1L-DT
APOB
AREG
ARHGAP11A-SCG5
ARHGAP17
ARHGAP44
ARHGEF16
ARID5B
ARMH2
ATF3
ATP12A
ATP6V0E2
ATP6V0E2-AS1
ATP6V1B1
ATP6V1B1-AS1
ATP6V1E2
ATRNL1
AZIN1
BBS9
BHLHE23
BIN1
BIRC7
BLK
BPGM
BRD2
BTNL2
C11orf71
C22orf15
C2orf80
C2orf83
C6orf62
C9
CA12
CABIN1
CABLES2
CABP5
CABS1
CAPN14
CARD16
CARD17
CARD18
CASC20
CASP1
CASP12
CASP1P2
CASP4
CASP4LP
CASP5
CAST
CBLB
CCDC141
CCDC26
CCDC40
CCSER1
CD1A
CD1B
CD1C
CD1D
CD1E
CD200R1
CD200R1L
CD200R1L-AS1
CD81
CD81-AS1
CD9
CDC42EP5
CDC5L
CDCA2
CDH17
CDH26
CDH4
CDKN2B
CDKN2B-AS1
CELSR1
CETN1
CHCHD10
CHCHD4
CHD1L
CHRNA7
CHROMR
CLIC5
CLUL1
CMTM7
CMTM8
CNTN3
COL4A2
COL4A2-AS2
COL4A3
COL4A4
COPS2
COX18
CRIPT
CRYBB2P1
CRYGA
CRYGB
CRYGC
CRYGD
CRYL1
CRYM
CRYM-AS1
CSN3
CTIF
CTNNA3
CTNNAL1
CXADR
CYP39A1
DAB1
DAB2
DCAF6
DERL3
DHRS12
DOCK2
DOCK5
DOCK9
DOCK9-AS1
DOCK9-DT
DRD2
DSG2
DSG2-AS1
DTWD1
EEF1A2
EEF1AKMT1
EEF1AKMT2
EFR3B
EHD3
EIF3H
ELAC2
ELP1
ELSPBP1
ENO4
EPB41L4B
ERAP1
ERBB4
ERICH5
ERVFRD-1
ESPN
EVA1A
FAM180A
FAM217B
FAM227B
FAM53B
FAM53B-AS1
FBLN2
FBXL17
FGF18
FGF7
FHIP2A
FKBP7
FKSG29
FMN1
FMN2
FNDC11
FOXF2
FOXI1
FOXQ1
FRRS1L
FTMT
GABBR1
GALK2
GALNT14
GARIN4
GASAL1
GATA3
GATA3-AS1
GCNT2
GCOM1
GDF7
GIMAP1
GIMAP1-GIMAP5
GIMAP2
GIMAP4
GIMAP5
GIMAP6
GIMAP7
GIMAP8
GIMD1
GMNN
GNRH1
GPC5
GPR139
GPR161
GPR18
GPR183
GPRIN3
GREM1
GREM1-AS1
GRIN2B
GRM7
GRM7-AS1
GSTA4
GTF3C5
GTPBP8
H6PD
HCG17
HCG18
HCG23
HCG27
HDAC11
HDAC11-AS1
HECA
HELZ2
HES2
HHAT
HK1
HKDC1
HLA-DMA
HLA-DMB
HLA-DOA
HLA-DOB
HLA-DPA1
HLA-DPB1
HLA-DQA2
HLA-DQB2
HLA-DRA
HLA-F
HLA-F-AS1
HLA-J
HLA-L
HNRNPA3P1
HS1BP3
HS1BP3-IT1
HSPA12A
IAPP
IFITM4P
IFNG-AS1
IFT43
IFT88
IFTAP
IGLL5
IL17D
INSYN2B
IRF2
JPH3
KCNC3
KCNH1
KCNK2
KCNMB2
KCNMB2-AS1
KCNQ2
KCTD9
KIAA1549
KIF26B
KIR3DX1
KLHDC4
KRTAP19-8
LAMA3
LAMA5
LAPTM4B
LDAH
LENG8
LENG8-AS1
LENG9
LHPP
LILRB4
LINC00029
LINC00208
LINC00327
LINC00332
LINC00504
LINC00548
LINC00609
LINC00620
LINC00648
LINC00701
LINC00705
LINC00708
LINC00899
LINC00900
LINC00901
LINC00939
LINC00944
LINC00996
LINC01015
LINC01056
LINC01132
LINC01187
LINC01267
LINC01310
LINC01471
LINC01511
LINC01584
LINC01591
LINC01611
LINC01645
LINC01704
LINC01708
LINC01711
LINC01749
LINC01752
LINC01867
LINC01950
LINC02044
LINC02173
LINC02362
LINC02363
LINC02364
LINC02472
LINC02509
LINC02552
LINC02561
LINC02568
LINC02571
LINC02626
LINC02645
LINC02658
LINC02749
LINC02760
LINC02939
LINC02961
LNCATV
LNPEP
LOC100128164
LOC100128310
LOC100294145
LOC100507443
LOC101927055
LOC101927066
LOC101927692
LOC101928775
LOC101928940
LOC101928985
LOC101929106
LOC101929577
LOC101929710
LOC105372695
LOC105375713
LOC105376306
LOC105379331
LOC284898
LOC550113
LOC729968
LOC730100
LOC730668
LOX
LPCAT1
LRRC31
LRRC34
LRRC4
LRRC4C
LRRC69
LRRIQ4
LSM3
LTBP1
LYN
MAILR
MANCR
MARCHF1
MAS1L
MASP1
MATN2
MCM10
MFF-DT
MICA-AS1
MIF
MIF-AS1
MIR1208
MIR124-3
MIR1255B2
MIR181A2
MIR181A2HG
MIR181B2
MIR3135B
MIR3196
MIR32
MIR3912
MIR4252
MIR4431
MIR4642
MIR4661
MIR4668
MIR4716
MIR548AG2
MIR548Y
MIR5571
MIR5579
MIR5703
MIR593
MIR604
MIR605
MIR623
MIR6720
MIR6817
MIR6876
MIR708
MIR8061
MIR9851
MMP11
MOG
MPC2
MPO
MPP7
MTDH
MTSS1
MTUS2
MTUS2-AS1
MUC7
MXI1
MYBPC2
MYH9
MYL12-AS1
MYL12A
MYL12B
MYMX
MYNN
MYO16
MYO18B
MYO3B
MYOM1
MYRIP
MYZAP
NAALADL2
NAALADL2-AS3
NAPSA
NAPSB
NAV2
NCAM1
NCAM2
NDUFAF4P1
NEDD9
NEFH
NEIL3
NELL1
NEPRO
NFASC
NNMT
NOA1
NPM1
NR1H2
NR5A1
NR6A1
NTM
NUP205
NXNL2
OCA2
OFCC1
OLFM5P
OLFML2A
OPCML
OPN5
OPRPN
OR10C1
OR10T2
OR11A1
OR12D1
OR2H1
OR2H2
OR2I1P
OR51B5
OR51I1
OR51I2
OR51Q1
OR52D1
OSBPL11
OSBPL6
OTUD6B
OTUD7A
PALD1
PALM2AKAP2
PCAT14
PCDH15
PCDH18
PCED1B
PDE7B
PDGFD
PDPN
PDZD2
PHACTR3
PHYH
PI4K2B
PIGF
PIK3CA
PIK3CA-DT
PJVK
PLA2G7
PLEKHA3
PLEKHA7
PLEKHG5
PLEKHG6
PLXNA2
PLXNA4
POLD1
POLR1C
POLR1H
POLR2B
POLR2M
POP1
PPA2
PPDPF
PPP1R11
PPP1R36
PPP1R3D
PPP2R2B
PRDM2
PRF1
PRKCA
PRKG1
PRKN
PRKRA
PRR34
PRR34-AS1
PSD3
PTCHD4
PTCSC3
PTK6
PTPN1
PTPN14
PTPRD
PTPRN2
PTPRT
RAB9BP1
RAG1
RAG2
RALYL
RANBP17
RBMS3-AS3
RCAN2-DT
REST
RFPL1
RFPL1S
RFX3
RGS6
RGS7
RHOQ
RHOQ-AS1
RIDA
RN7SK
RNF38
RNF39
RPL39L
RPS21
RRM1
RSU1
RTP1
RTP4
SAMD7
SCAF8
SCG5
SCYGR1
SCYGR10
SCYGR2
SCYGR3
SCYGR4
SEC61B
SEC62
SECISBP2L
SEMA3C
SEPSECS
SEPSECS-AS1
SESTD1
SFMBT2
SH3BP5
SHC4
SHOC1
SHTN1
SIPA1L3
SLC13A4
SLC26A7
SLC29A1
SLC2A11
SLC4A4
SLC6A3
SLC6A6
SLC8A1
SLCO1A2
SLCO1B1
SLCO1B3
SLCO1B3-SLCO1B7
SLCO1C1
SLFN12L
SLFN13
SMARCB1
SMIM13
SMIM42
SMNDC1
SMR3A
SMR3B
SMYD2
SND1
SND1-IT1
SNORA70J
SNORA87
SNORA93
SNORD141A
SNORD32B
SNX4
SOX1-OT
SPATS1
SPHKAP
SPIB
SPIN1
SPSB1
SPTLC3
SRFBP1
SRMS
SSPOP
ST14
ST3GAL1
STAU2
STMP1
STX16
STX16-NPEPL1
SUGCT
SUSD2
SVIL
SVIL-AS1
SYCP2
SYT14P1
TACC1
TAF3
TAP2
TAS1R2
TBATA
TBC1D16
TBC1D4
TBCK
TBXAS1
TCF7L2
TDRD15
TDRD6
TDRD6-AS1
TEKT5
TENM3
TENM4
TERC
TET2
TET2-AS1
TFCP2L1
TGFB3
THOC5
THRB
THRB-AS1
THSD4
TIAM2
TIPRL
TLE3
TLX3
TM4SF20
TMEM132D
TMEM213
TMEM245
TMEM247
TMEM43
TMPRSS11A
TMPRSS11F
TMPRSS11GP
TNFRSF19
TNFRSF25
TRAM1L1
TRAT1
TRIM10
TRIM15
TRIM26
TRIM31
TRIM31-AS1
TRIM34
TRIM40
TRIM6
TRIM6-TRIM34
TRPM4
TRPM5
TRUB1
TSBP1
TSBP1-AS1
TSHZ2
TSPOAP1
TSSC4
TTC12
TTC39C
TTC39C-AS1
TTN
TTN-AS1
TTYH1
UBAC2
UBAC2-AS1
UBD
UBQLN3
UBQLNL
UCMA
UGCG
UPP2
USH2A
USP6NL
USP6NL-AS1
UTP23
VAX2
VTI1A
VWF
WDFY2
WDR72
WFS1
WNT7A
XKR6
XLOC_008559
XPC
XPO4
XYLT1
YTHDF1
ZBTB16
ZBTB44
ZBTB44-DT
ZBTB7C
ZFP57
ZNF385D
ZNF385D-AS1
ZNF467
ZNF718
ZNF732
ZNF746
ZNF767P
ZNF777
ZNF804A
ZNF862
ZNF876P
ZNRD1ASP

### Sheet: C-Neanderthal_PBS_Genes
#Gene_ID
ACAN
ACTBL2
ADAMTSL1
ADCY10P1
ADRA2A
AGAP2
AGAP2-AS1
AGBL4
AJAP1
APOBEC2
ARFIP1
ARHGEF12
ASTN2
ATP23
AVIL
BAG3
BBIP1
BSND
C1orf94
C20orf204
C4orf19
C8A
C8B
CACNA1D
CASC21
CCR1
CCR2
CCR3
CCR5
CCR5AS
CCR9
CCRL2
CDK4
CES1P1
CES1P2
CHTF18
CIDEC
COBL
COL25A1
COL5A1
COL5A1-AS1
CRYL1
CSRP1
CTDSP2
CTXND1
CXCR6
CYP27B1
DAB1
DCP1A
DGKQ
DNA2
DNAH8
DYNLRB2-AS1
EEF1AKMT3
EVX2
FGD4
FGF12
FHAD1
FHDC1
FLVCR2
FLVCR2-AS1
FMN1
FNDC11
FYCO1
GALNT18
GIHCG
GNAO1
GNB1L
GNG13
GPC5
GRAMD1A
GRIK4
HAPLN3
HIRA
HPN
HPN-AS1
HTATSF1P2
IDUA
IFNGR1
IGSF9
IL1R1
IL20RA
IL22RA2
IL2RA
INPP5F
ISG20
ITIH1
ITIH3
ITIH4
ITIH4-AS1
ITPR2
KCNH5
KLHDC8A
LINC00310
LINC00474
LINC00540
LINC00904
LINC00927
LINC01242
LINC01809
LINC01838
LINC02009
LINC02269
LINC02324
LINC02398
LINC02403
LINC02554
LMBR1
LMF1
LNPK
LOC100128993
LOC101448202
LOC101927314
LOC101927759
LOC101927847
LOC101927967
LOC101929420
LOC105375131
LOC105378137
LOC283387
LOC729870
LZTFL1
MAML2
MARCHF9
MAST4
MCMBP
METTL1
MFGE8
MIR10524
MIR26A2
MIR4680
MIR4682
MIR548E
MIR604
MIR6759
MIR6813
MIR8064
MMP11
MNX1
MNX1-AS1
MNX1-AS2
MSLN
MUSTN1
MYO16
MYT1
NEK4
NFYA
NHEG1
NME7
NOXO1
NPBWR2
NRDC
NUF2
OARD1
OPRL1
OS9
PBX1
PDCD4
PDCD4-AS1
PDE4D
PDSS1
PIWIL1
PLLP
POU2F3
PRDM16
PRDM2
PRKCD
PRPF6
PRSS43P
PRSS44P
PTGR3
PTK6
PTPRN2
RBM17
RELL1
RFT1
RGS19
RGS5
RGS5-AS1
RNF168
RPL13AP6
RPUSD1
RTKN2
RUFY2
SAXO1
SCN1B
SDK1
SEC23IP
SFMBT1
SHOC2
SLC24A3
SLC24A3-AS1
SLC25A16
SLC26A1
SLC6A2
SLC6A20
SMARCA4
SMARCB1
SMCO1
SMILR
SNORD38C
SOX18
SPCS1
SRMS
STIMATE
STIMATE-MUSTN1
STK32C
SVIL
TAGLN2
TBL3
TBX1
TCEA2
TENM2
TET1
TKT
TLCD5
TMEM175
TMEM61
TREM1
TREML1
TREML2
TREML3P
TREML4
TRIM32
TSFM
TSHZ1
TSPAN31
UNC13C
UNC5CL
USP54
XCR1
ZNF30
ZNF30-AS1
ZNF598
ZNF792

### Sheet: D-Denisovan_PBS_Genes
#Gene_ID
AGBL1
ATP6V1E2
ATRNL1
BPGM
C9
CASP5
CDH4
CLIC5
DAB2
DOCK2
DOCK9
DOCK9-AS1
DOCK9-DT
FKSG29
FNDC11
GIMAP1
GIMAP1-GIMAP5
GIMAP2
GIMAP4
GIMAP5
GIMAP6
GIMAP7
GPR183
HCG17
HCG18
HELZ2
HLA-L
INSYN2B
KIR3DX1
LAPTM4B
LDAH
LILRA1
LILRA2
LILRB1
LINC00708
LINC01584
LINC02362
LINC02363
LINC02509
LOC100128310
MIR4533
MIR548AG2
MIR604
MIR623
MTDH
MYO16
MYO18B
MYOM1
NAV2
NELL1
PIK3CA
PIK3CA-DT
PPDPF
PRDM2
PTK6
PTPN14
PTPRT
SLC6A3
SLC6A6
SLCO1A2
SLCO1B1
SLCO1B3
SLCO1B3-SLCO1B7
SLCO1C1
SMYD2
SPIN1
SRMS
SVIL
SVIL-AS1
TAS1R2
THSD4
TLX3
TMEM132D
TRIM10
TRIM15
TRIM26
TRIM31
TRIM31-AS1
TRIM40
TTYH1
UBAC2
USH2A
WFS1
ZNF746
