## Supplementary information Tables for "50,000 years of Evolutionary History of India: Insights from ∼2,700 Whole Genome Sequences": Extended Data Table S4 GO enrichment analysis for archaic ancestry segments in India.xlsx

### Sheet: A-Neanderthal_highfreq
Process~name	Genes	Number_of_Genes	Number_of_gene_in_group	Percentage%	Benjamini and Hochberg (FDR)
GO:0010273~detoxification of copper ion	MT1L; MT1A; MT1DP; MT2A; MT1G; MT1H; MT1F; MT1X; MT1B; MT1M; MT3; MT4; MT1E;	13	17	76.4706	7.57038e-07
GO:0071294~cellular response to zinc ion	MT2A; MT1A; MT1E; MT1F; MT1B; PARP1; MT1G; MT1H; MT1X; MT1M; MT1L; P2RX4; MT1DP; MT4; MT3;	15	25	60	7.57038e-07
GO:0045926~negative regulation of growth	MT2A; MT1A; MT1E; MT1F; MT1B; MT1G; MT1H; MT1X; PTK6; MT1M; PNPT1; MT1L;	12	18	66.6667	7.51967e-06
GO:0071280~cellular response to copper ion	MT1G; MT1E; MT1DP; MT1X; MT4; MT1A; MT1H; MT1F; MT1B; MT2A; MT1M; MT1L; MT3;	13	27	48.1481	2.4499e-05
GO:0071276~cellular response to cadmium ion	MT1A; MT1E; MT1F; MT1G; MAPK1; MT1H; MT1X; MT1M; MT1B; MT3; MT1L; MT4; MT1DP; MT2A;	14	35	40	3.5763e-05
GO:0006882~intracellular zinc ion homeostasis	MT3; MT1M; MT1H; MT1F; MT1E; MT4; MT2A; MT1L; MT1A; MT1X; MT1B; MT1DP; MT1G;	13	35	37.1429	0.000184323
GO:0005515~protein binding	C20orf202; MT1DP; FRMD3; SRRM4; BBIP1; COL6A5; AHRR; MATN2; PSMD14; CLDN5; STK25; CCL22; FBP2; DLGAP1; PLPP3; DPYSL4; SOCS6; CTDSP2; RRH; APAF1; TCERG1; IRF6; GAK; SNPH; MUSK; POLR1C; SPTLC1; RAD51B; TP73; SLC31A1; SLC31A2; RGS5; PRPF4; CRX; ZBTB43; MSI1; HOXA3; TBX1; DNPH1; TRIAP1; GATC; SYNGR3; NRDC; NDUFS5; ADGRB3; TLR2; EXOC3; LMX1B; RAD1; SLC19A2; MMP20; PLXNA2; MEGF6; MFAP3L; COBL; ZBED4; D…	692	12575	5.50298	0.00343335
GO:0004950~chemokine receptor activity	CCRL2; CCR1; CCR2; XCR1; CCR3; CCR5; CCR9; ACKR4;	8	17	47.0588	0.00636942
GO:0016493~C-C chemokine receptor activity	CCR1; CCR5; CCR2; XCR1; CCRL2; CXCR6; ACKR4; CCR3; CCR9;	9	23	39.1304	0.00636942
GO:0019957~C-C chemokine binding	CCR1; CCR3; CCR5; CCR9; CCR2; XCR1; CCRL2; ACKR4; CXCR6;	9	23	39.1304	0.00636942
GO:0070098~chemokine-mediated signaling pathway	CCRL2; CXCR6; CCR1; CCR2; XCR1; CXCL12; CCR3; CCR5; CCR9; CX3CL1; GPR35; ACKR4; CCL17; CCL22;	14	69	20.2899	0.0143014
GO:0060326~cell chemotaxis	ARRB2; CXCL12; CX3CL1; PRKCD; ARHGEF16; CCR5; CCRL2; CCR2; ACKR4; CXCR6; CCR3; XCR1; CCR1; CCR9;	14	72	19.4444	0.0197299
GO:0019722~calcium-mediated signaling	CCR5; HPCA; LRRK2; CAMKK2; P2RX4; NMUR2; CCR9; KSR2; XCR1; ACKR4; CCRL2; CCR3; CXCR6; CCR2; CCR1;	15	87	17.2414	0.0332022
GO:0046872~metal ion binding	ZC3H11B; ZBTB7C; ZNF891; PSMD14; STK25; FBP2; CTDSP2; PRORP; MUSK; TP73; ZBTB43; NRDC; PDE8A; LMX1B; YPEL1; ZBED4; ZNF189; GLRX3; EYA4; BRD1; BPNT1; CYB5A; CFI; GNAO1; ZNF883; EGR2; COL11A2; ACAN; PRLR; ZNF26; ZNF30; ZNF32; ITGB6; IMPDH1; COL5A1; ZNF10; ITGA6; SLC6A2; ADCY8; PPM1F; METAP2; DNA2; ZNF140; DGKQ; PRKAA2; PDE1A; PRDM15; NTHL1; CACNA1D; ROR2; MECOM; PRKCD; ZNF33B; ZFP36L1; PDE4D; AKAP1…	158	2379	6.64145	0.0473805

### Sheet: B-Denisovan_highfreq
Process~name	Genes	Number_of_Genes	Number_of_gene_in_group	Percentage%	Benjamini and Hochberg (FDR)
GO:0002503~peptide antigen assembly with MHC class II protein complex	HLA-DRA; HLA-DMA; HLA-DMB; HLA-DQB2; HLA-DOA; HLA-DQA2; HLA-DPB1; HLA-DOB; HLA-DPA1;	9	16	56.25	1.59385e-05
GO:0042613~MHC class II protein complex	HLA-DRA; HLA-DPB1; HLA-DQB2; HLA-DOA; HLA-DOB; HLA-DPA1; HLA-DMA; HLA-DMB; HLA-DQA2;	9	17	52.9412	1.59385e-05
GO:0023026~MHC class II protein complex binding	HLA-DRA; HLA-DOA; HLA-DOB; HLA-DMA; HLA-DMB; CD81; HLA-DPB1; HLA-DPA1; HLA-DQB2; HLA-DQA2;	10	27	37.037	2.35504e-05
GO:0050778~positive regulation of immune response	C9; HLA-DMA; HLA-DPB1; HLA-DRA; HLA-DQB2; HLA-DOB; HLA-DMB; HLA-DPA1; HLA-DQA2; HLA-DOA;	10	35	28.5714	0.000134664
GO:0042605~peptide antigen binding	HLA-DRA; HLA-DPB1; HLA-DPA1; HLA-F; TAP2; HLA-DQA2; HLA-DQB2; HLA-DOB; HLA-DMB; HLA-DMA; HLA-DOA;	11	49	22.449	0.00020872
GO:0019886~antigen processing and presentation of exogenous peptide antigen via MHC class II	HLA-DRA; HLA-DPB1; HLA-DPA1; HLA-DMB; HLA-DQA2; HLA-DMA; HLA-DOB; HLA-DQB2; HLA-DOA;	9	31	29.0323	0.000338187
GO:0050870~positive regulation of T cell activation	HLA-DPB1; HLA-DPA1; HLA-DQA2; HLA-DMB; HLA-DRA; HLA-DOB; HLA-DOA; HLA-DQB2; HLA-DMA;	9	33	27.2727	0.000451716
GO:0032395~MHC class II receptor activity	HLA-DRA; HLA-DQA2; HLA-DQB2; HLA-DOA; HLA-DOB; HLA-DPA1;	6	10	60	0.000757095
GO:0030883~endogenous lipid antigen binding	CD1C; CD1A; CD1D; CD1B; CD1E;	5	5	100	0.000766549
GO:0030884~exogenous lipid antigen binding	CD1D; CD1C; CD1A; CD1E; CD1B;	5	5	100	0.000766549
GO:0048006~antigen processing and presentation, endogenous lipid antigen via MHC class Ib	CD1D; CD1E; CD1C; CD1B; CD1A;	5	5	100	0.000766549
GO:0048007~antigen processing and presentation, exogenous lipid antigen via MHC class Ib	CD1A; CD1B; CD1E; CD1C; CD1D;	5	7	71.4286	0.00211661
GO:0001916~positive regulation of T cell mediated cytotoxicity	HLA-DRA; HLA-F; TAP2; CD1D; CD1B; CD1E; CD1A; CD1C;	8	36	22.2222	0.00362675
GO:0071723~lipopeptide binding	CD1C; CD1A; CD1D; CD1B; CD1E;	5	9	55.5556	0.00439563
GO:0015125~bile acid transmembrane transporter activity	AKR1C4; SLCO1A2; SLCO1B3; SLCO1B1; SLCO1C1;	5	10	50	0.00602492
GO:0007520~myoblast fusion	MYMX; KCNH1; MYH9; ERVFRD-1; DOCK2; DOCK5;	6	28	21.4286	0.0397375
GO:0012507~ER to Golgi transport vesicle membrane	HLA-DRA; HLA-DQA2; HLA-DPB1; HLA-DQB2; AREG; HLA-DPA1; HLA-F; VTI1A;	8	55	14.5455	0.0397375
GO:0016323~basolateral plasma membrane	CA12; ATP6V1B1; CD1D; SLC6A6; ATP12A; CD81; CXADR; CDH17; NEDD9; ERBB4; PDPN; SLC26A7; SLC29A1; SLCO1B3; SLCO1C1; ST14; SLCO1B1; SLC4A4;	18	251	7.17131	0.0397375
GO:0007605~sensory perception of sound	ESPN; USH2A; WFS1; THRB; ATP6V1B1; COL4A3; PJVK; GRM7; CRYM; NAV2; MYO3B; PCDH15; CLIC5;	13	147	8.84354	0.0404487
GO:0031902~late endosome membrane	HLA-DRA; HLA-DMA; HLA-DMB; LAPTM4B; MARCHF1; OSBPL11; VTI1A; HLA-DOB; HLA-DPA1; HLA-DOA; HLA-DPB1; HLA-DQA2; HLA-DQB2;	13	146	8.90411	0.0404487
GO:0098553~lumenal side of endoplasmic reticulum membrane	HLA-DRA; HLA-DQA2; HLA-DPB1; HLA-DQB2; HLA-DPA1; HLA-F;	6	29	20.6897	0.0404487
GO:0030666~endocytic vesicle membrane	WNT7A; HLA-DRA; HLA-DQA2; HLA-DPB1; HLA-DQB2; LYN; HLA-DPA1; CD9; GPR161;	9	74	12.1622	0.0419777

### Sheet: C-Neanderthal_PBS
Process~name	Genes	Number_of_Genes	Number_of_gene_in_group	Percentage%	Benjamini and Hochberg (FDR)	Enriched_In_higfreq
GO:0016493~C-C chemokine receptor activity	CCR1; CCR5; CCR2; XCR1; CCRL2; CXCR6; CCR3; CCR9;	8	23	34.7826	1.05115e-07	Yes
GO:0019957~C-C chemokine binding	CCR1; CCR3; CCR5; CCR9; CCR2; XCR1; CCRL2; CXCR6;	8	23	34.7826	1.05115e-07	Yes
GO:0004950~chemokine receptor activity	CCRL2; CCR1; CCR2; XCR1; CCR3; CCR5; CCR9;	7	17	41.1765	3.99143e-07	Yes
GO:0060326~cell chemotaxis	PRKCD; CCR5; CCRL2; CCR2; CXCR6; CCR3; XCR1; CCR1; CCR9;	9	72	12.5	9.76826e-06	Yes
GO:0070098~chemokine-mediated signaling pathway	CCRL2; CXCR6; CCR1; CCR2; XCR1; CCR3; CCR5; CCR9;	8	69	11.5942	8.07986e-05	Yes
GO:0019722~calcium-mediated signaling	CCR5; LRRK2; CCR9; XCR1; CCRL2; CCR3; CXCR6; CCR2; CCR1;	9	87	10.3448	0.000342246	Yes
GO:0007204~positive regulation of cytosolic calcium ion concentration	CCR1; XCR1; CXCR6; CCR2; CCRL2; CCR9; CCR5; CCR3;	8	146	5.47945	0.0103592	No
GO:0006935~chemotaxis	CCRL2; CCR1; CCR2; XCR1; CCR3; CCR5; CCR9;	7	113	6.19469	0.0130995	No
GO:0030212~hyaluronan metabolic process	ITIH1; ITIH3; ITIH4;	3	8	37.5	0.0153123	No
GO:0030957~Tat protein binding	SMARCA4; SMARCB1; TRIM32;	3	10	30	0.023594	No
GO:0006955~immune response	IL2RA; C8A; C8B; IL1R1; CCR1; XCR1; CCR3; CCR9; CCRL2; CCR2; CCR5; CXCR6;	12	427	2.8103	0.0473655	No
GO:0002407~dendritic cell chemotaxis	CCR1; CCR2; CCR5;	3	16	18.75	0.0481468	No
GO:0009897~external side of plasma membrane	IL2RA; IL1R1; CCR1; CCR5; MFGE8; XCR1; CCR2; CXCR6; CCR9; CCR3; CCRL2;	11	380	2.89474	0.0481468	No
GO:0035717~chemokine (C-C motif) ligand 7 binding	CCR1; CCR2;	2	2	100	0.0481468	No
GO:0071791~chemokine (C-C motif) ligand 5 binding	CCR1; CCR5;	2	2	100	0.0481468	No
GO:0086002~cardiac muscle cell action potential involved in contraction	FGF12; CACNA1D; SCN1B;	3	16	18.75	0.0481468	No

### Sheet: D-Denisovan-PBS
Process~name	Genes	Number_of_Genes	Number_of_gene_in_group	Percentage%	Benjamini and Hochberg (FDR)	Enriched_In_higfreq
GO:0015125~bile acid transmembrane transporter activity	SLCO1A2; SLCO1B3; SLCO1B1; SLCO1C1;	4	10	40	5.73936e-05	Yes
GO:0015347~sodium-independent organic anion transmembrane transporter activity	SLCO1B3; SLCO1B1; SLCO1A2; SLCO1C1;	4	16	25	9.13149e-05	No
GO:0043252~sodium-independent organic anion transport	SLCO1A2; SLCO1B3; SLCO1B1; SLCO1C1;	4	15	26.6667	9.13149e-05	No
GO:0008514~organic anion transmembrane transporter activity	SLCO1A2; SLCO1B3; SLCO1C1; SLCO1B1;	4	23	17.3913	0.000244073	No
GO:0015721~bile acid and bile salt transport	SLCO1A2; SLCO1B3; SLCO1B1; SLCO1C1;	4	28	14.2857	0.000395462	No
GO:0032396~inhibitory MHC class I receptor activity	LILRA1; LILRB1; LILRA2;	3	8	37.5	0.000536727	No
GO:0015711~organic anion transport	SLCO1A2; SLCO1B3; SLCO1B1;	3	17	17.6471	0.0031158	No
GO:0046597~negative regulation of viral entry into host cell	TRIM26; TRIM31; TRIM10;	3	22	13.6364	0.00543995	No
GO:0045087~innate immune response	TRIM26; LILRA2; TRIM31; TRIM15; SRMS; TRIM10; TRIM40; PTK6;	8	486	1.64609	0.0107604	No
GO:0032421~stereocilium bundle	USH2A; CLIC5;	2	7	28.5714	0.0234903	No
GO:0015349~thyroid hormone transmembrane transporter activity	SLCO1C1; SLCO1B1;	2	8	25	0.0244202	No
GO:0055085~transmembrane transport	SLCO1B3-SLCO1B7; SLCO1A2; SLCO1B3; SLCO1C1; SLCO1B1;	5	197	2.53807	0.0244202	No
GO:0006811~monoatomic ion transport	SLCO1A2; SLCO1B3; SLCO1C1; SLCO1B1;	4	113	3.53982	0.0255319	No
GO:0030868~smooth endoplasmic reticulum membrane	SLCO1B3-SLCO1B7; TTYH1;	2	9	22.2222	0.0255319	No
GO:0042167~heme catabolic process	SLCO1B3; SLCO1B1;	2	11	18.1818	0.0336601	No
GO:0070327~thyroid hormone transport	SLCO1C1; SLCO1B1;	2	12	16.6667	0.0367422	No
GO:0005525~GTP binding	GIMAP6; GIMAP7; GIMAP1; GIMAP5; GIMAP4; GIMAP2;	6	386	1.5544	0.049027	No
GO:0007605~sensory perception of sound	USH2A; WFS1; NAV2; CLIC5;	4	147	2.72109	0.049027	No
GO:0009925~basal plasma membrane	SLCO1A2; SLCO1B3; SLCO1B1;	3	66	4.54545	0.049027	No
GO:0044790~suppression of viral release by host	TRIM26; TRIM15;	2	16	12.5	0.049027	No
