## Supplementary information Tables for "50,000 years of Evolutionary History of India: Insights from ∼2,700 Whole Genome Sequences": Extended Data Table S5 Positions of archaic deserts.xlsx

### Sheet: Legend
Table S7.4. Chromosome positions (in hg38) for Neanderthal ancestry deserts in HGDP and 1000G populations. For all populations except Oceania and the Middle East we combine the individuals from 1000G and HGDP.
Table S7.6. Chromosome positions (in hg38) for Denisovan ancestry deserts in HGDP and 1000G populations. For all populations except Oceania and the Middle East we combine the individuals from 1000G and HGDP.

### Sheet: TableS7_4_desert_Neanderthal
Region	chrom	start	end	Length (Mb)	Frequency (%)
Oceania	1	64400000	79000000	14.6	0.006
	1	89600000	108400000	18.8	0.007
	2	16700000	32900000	16.2	0.003
	2	38200000	52800000	14.6	0.001
	2	113600000	128100000	14.5	0.013
	2	179400000	194500000	15.1	0.005
	2	206200000	216400000	10.2	0
	3	76700000	88700000	12	0.006
	3	93700000	106700000	13	0.008
	4	95000000	108400000	13.4	0
	5	71400000	82400000	11	0.001
	6	11900000	22600000	10.7	0.004
	7	109600000	128900000	19.3	0
	8	45900000	74900000	29	0.007
	8	103100000	113800000	10.7	0.004
	10	92000000	103000000	11	0.011
	12	66400000	80700000	14.3	0.012
	12	80700000	92500000	11.8	0.015
	13	52300000	62900000	10.6	0.007
	18	32000000	47700000	15.7	0.013
EastAsia	1	67700000	79000000	11.3	0.017
	1	88400000	108400000	20	0.012
	2	15200000	30700000	15.5	0.011
	2	120000000	130100000	10.1	0.025
	2	202400000	216400000	14	0.01
	2	222200000	235000000	12.8	0.026
	3	76400000	90400000	14	0.009
	3	93700000	104800000	11.1	0.016
	3	174500000	186800000	12.3	0.016
	4	68900000	90600000	21.7	0.006
	5	71400000	82800000	11.4	0.008
	5	82900000	96900000	14	0.012
	7	105700000	126200000	20.5	0.003
	8	45900000	69700000	23.8	0.009
	8	70000000	85800000	15.8	0.009
	8	104200000	121400000	17.2	0.006
	10	50100000	61100000	11	0.011
	10	92800000	102900000	10.1	0.011
	16	58400000	69200000	10.8	0.014
	18	32700000	43900000	11.2	0.004
	20	50200000	60600000	10.4	0.02
America	3	76400000	90400000	14	0.01
	4	82700000	95500000	12.8	0.01
	5	80400000	94300000	13.9	0.018
	7	106800000	128200000	21.4	0.004
	8	52400000	65400000	13	0.012
	8	134300000	145000000	10.7	0.026
	18	32700000	43900000	11.2	0.002
Europe	3	75700000	90400000	14.7	0.016
	4	83100000	95500000	12.4	0.001
	7	106900000	128200000	21.3	0.001
	8	52400000	65300000	12.9	0.01
	18	27100000	46300000	19.2	0.01
MiddleEast	2	17000000	28300000	11.3	0.018
	3	77400000	90400000	13	0.02
	4	83000000	96200000	13.2	0.027
	7	106700000	128200000	21.5	0.005
	8	52400000	65200000	12.8	0.01
	18	27500000	46000000	18.5	0.014
South Asia	3	76800000	90400000	13.6	0.01
	5	83000000	94300000	11.3	0.008
	7	106700000	128200000	21.5	0.015
	8	52400000	65400000	13	0.01
	8	107800000	121500000	13.7	0.019
	18	32300000	46300000	14	0.021
LASIDAD	3	77400000	90400000	13	0.006
	5	84000000	94300000	10.3	0.013
	7	105700000	125100000	19.4	0.008
	8	52400000	65400000	13	0.007
	8	107700000	121500000	13.8	0.021
	18	32000000	44500000	12.5	0.017

### Sheet: TableS7_6_desert_Denisovan
Region	chrom	start	end	Length (Mb)	Frequency (%)
Oceania	2	25200000	37900000	12.7	0
	2	50500000	67500000	17	0
	2	113600000	125200000	11.6	0
	2	231700000	242000000	10.3	0
	4	9600000	24400000	14.8	0
	4	144000000	159500000	15.5	0
	5	52100000	64500000	12.4	0
	5	133400000	144000000	10.6	0
	6	10100000	21000000	10.9	0
	8	12600000	33600000	21	0
	9	76200000	94500000	18.3	0
	10	26900000	38300000	11.4	0
	11	23700000	46100000	22.4	0
	11	71800000	84200000	12.4	0
	13	37800000	51600000	13.8	0
	13	54700000	74500000	19.8	0
	18	50100000	61800000	11.7	0.001
EastAsia	1	62300000	82500000	20.2	0
	1	210700000	221700000	11	0.002
	2	137100000	172200000	35.1	0.001
	3	25600000	48000000	22.4	0.001
	3	49300000	66100000	16.8	0.002
	3	75700000	88300000	12.6	0.001
	3	93700000	105000000	11.3	0.003
	3	130000000	140100000	10.1	0
	3	140200000	152700000	12.5	0
	3	153000000	175000000	22	0.001
	5	23200000	34200000	11	0
	5	50200000	67800000	17.6	0
	6	10600000	24300000	13.7	0.004
	6	80600000	91300000	10.7	0.002
	6	156400000	169200000	12.8	0.002
	7	83900000	97900000	14	0
	8	13000000	24200000	11.2	0.003
	8	53200000	73500000	20.3	0.002
	8	73300000	85800000	12.5	0.004
	8	103000000	116400000	13.4	0
	9	68300000	86900000	18.6	0.001
	11	6600000	18400000	11.8	0.003
	11	22200000	36000000	13.8	0.003
	12	75800000	92600000	16.8	0.001
	12	95300000	110700000	15.4	0.002
	13	52300000	65900000	13.6	0
	13	79300000	91400000	12.1	0.001
	14	39800000	50000000	10.2	0.003
	15	44900000	57700000	12.8	0.002
	16	76700000	87600000	10.9	0.002
	18	25200000	38100000	12.9	0.002
America	1	32300000	45500000	13.2	0
	1	61700000	83300000	21.6	0
	1	108400000	118900000	10.5	0
	1	177500000	191900000	14.4	0
	1	192900000	204900000	12	0
	2	49500000	67500000	18	0
	2	71000000	85000000	14	0.001
	2	97500000	108700000	11.2	0
	2	113600000	130100000	16.5	0
	2	136700000	147500000	10.8	0.001
	2	147700000	168300000	20.6	0
	2	189400000	200100000	10.7	0.001
	2	202800000	222400000	19.6	0.001
	3	2700000	13500000	10.8	0
	3	24800000	45800000	21	0.001
	3	56000000	73400000	17.4	0.001
	3	75700000	90400000	14.7	0
	3	93700000	105600000	11.9	0.001
	3	114300000	125400000	11.1	0
	3	135500000	148300000	12.8	0.001
	3	152800000	175000000	22.2	0
	3	175200000	191400000	16.2	0.001
	4	68900000	86300000	17.4	0
	4	86400000	100000000	13.6	0
	4	118700000	130600000	11.9	0.002
	4	172000000	182400000	10.4	0.002
	5	1400000	17100000	15.7	0.001
	5	21600000	34200000	12.6	0
	5	50200000	69500000	19.3	0
	5	111300000	121800000	10.5	0.001
	5	122400000	142900000	20.5	0.001
	5	143800000	161400000	17.6	0.001
	6	11200000	26100000	14.9	0.002
	6	80600000	91600000	11	0.001
	6	108900000	119000000	10.1	0
	6	119800000	133700000	13.9	0.001
	6	152300000	170700000	18.4	0
	7	81000000	97900000	16.9	0.001
	7	103700000	115400000	11.7	0.002
	8	56000000	85800000	29.8	0.002
	8	102900000	116400000	13.5	0.001
	8	116500000	128500000	12	0.002
	8	129700000	145000000	15.3	0
	9	68300000	94500000	26.2	0.001
	10	28100000	38300000	10.2	0.003
	10	95700000	109500000	13.8	0.002
	10	115200000	133600000	18.4	0.002
	11	5600000	21900000	16.3	0
	11	24800000	36000000	11.2	0.001
	11	71800000	89300000	17.5	0.001
	11	96300000	112800000	16.5	0.001
	12	11100000	24400000	13.3	0
	12	63700000	83400000	19.7	0.001
	12	96200000	110700000	14.5	0
	13	24400000	51600000	27.2	0
	13	52300000	70900000	18.6	0
	14	40100000	50800000	10.7	0.001
	14	73600000	93200000	19.6	0.002
	15	44900000	57500000	12.6	0
	16	46400000	58300000	11.9	0.001
	18	20900000	46900000	26	0.001
	18	51300000	62100000	10.8	0.002
	20	36500000	50300000	13.8	0.001
	21	18100000	43100000	25	0.001
Europe	1	32300000	45500000	13.2	0
	1	61300000	83300000	22	0.002
	1	108400000	120100000	11.7	0
	1	165200000	177300000	12.1	0.001
	1	177500000	192000000	14.5	0.003
	1	192800000	204900000	12.1	0.001
	2	0	17000000	17	0.001
	2	46400000	67400000	21	0.001
	2	98100000	108700000	10.6	0.002
	2	114800000	130100000	15.3	0
	2	147700000	168300000	20.6	0
	2	189300000	200100000	10.8	0.001
	2	202800000	226600000	23.8	0.001
	3	2700000	13500000	10.8	0
	3	27700000	46800000	19.1	0.001
	3	56000000	72500000	16.5	0.001
	3	78500000	90400000	11.9	0.001
	3	93700000	105600000	11.9	0.001
	3	114300000	125400000	11.1	0
	3	130600000	152600000	22	0
	3	152800000	175000000	22.2	0
	3	175200000	189300000	14.1	0.002
	4	86400000	100000000	13.6	0
	4	119000000	131800000	12.8	0.001
	4	150000000	161300000	11.3	0
	5	5900000	17200000	11.3	0.002
	5	21600000	34200000	12.6	0
	5	34300000	46300000	12	0
	5	50200000	67800000	17.6	0
	5	71400000	87200000	15.8	0.002
	5	107300000	121900000	14.6	0.001
	5	122500000	136100000	13.6	0.003
	5	142900000	161400000	18.5	0
	6	81100000	103000000	21.9	0.001
	6	106200000	119000000	12.8	0
	6	119500000	135700000	16.2	0.002
	6	152300000	170700000	18.4	0
	7	17800000	32900000	15.1	0.001
	7	43500000	56000000	12.5	0.001
	7	80900000	97900000	17	0
	7	103700000	115300000	11.6	0.003
	7	115500000	128900000	13.4	0.002
	8	18900000	33700000	14.8	0.001
	8	56000000	85800000	29.8	0.001
	8	102900000	116400000	13.5	0
	8	116600000	128000000	11.4	0.001
	8	129700000	145000000	15.3	0
	9	2200000	21900000	19.7	0.001
	9	68300000	92000000	23.7	0
	9	118000000	128600000	10.6	0.002
	10	28100000	38300000	10.2	0.002
	10	96400000	108300000	11.9	0
	10	114800000	129000000	14.2	0.002
	11	4300000	22100000	17.8	0.001
	11	24800000	37800000	13	0.001
	12	11100000	30600000	19.5	0.001
	12	63700000	110700000	47	0
	13	24400000	51300000	26.9	0
	13	52300000	71300000	19	0
	13	75300000	85800000	10.5	0.003
	14	19700000	31600000	11.9	0.001
	14	40100000	50200000	10.1	0.001
	14	51000000	64500000	13.5	0
	14	75400000	93300000	17.9	0.002
	15	44900000	57500000	12.6	0.001
	15	90100000	101400000	11.3	0.001
	16	74600000	87600000	13	0
	18	20900000	46900000	26	0
	18	49700000	60400000	10.7	0.001
	18	66300000	76600000	10.3	0.002
	20	800000	13100000	12.3	0.001
	20	13200000	25800000	12.6	0
	20	36500000	50500000	14	0.001
	21	17500000	43100000	25.6	0.001
MiddleEast	1	32300000	45500000	13.2	0
	1	46800000	57100000	10.3	0.001
	1	57800000	78500000	20.7	0.001
	1	108400000	119000000	10.6	0.001
	2	900000	19600000	18.7	0.001
	2	46500000	67500000	21	0.001
	2	136700000	147600000	10.9	0.001
	2	159700000	171700000	12	0.001
	2	189500000	202500000	13	0.001
	2	202800000	226300000	23.5	0.001
	3	100000	13500000	13.4	0.002
	3	29300000	45800000	16.5	0.001
	3	56000000	72500000	16.5	0
	3	94400000	105600000	11.2	0
	3	114300000	125400000	11.1	0.001
	3	135500000	146200000	10.7	0
	3	152800000	163900000	11.1	0
	3	183400000	194500000	11.1	0.001
	4	19600000	36500000	16.9	0.001
	4	86400000	100000000	13.6	0
	4	102000000	118600000	16.6	0
	4	120300000	131800000	11.5	0.001
	4	148600000	163700000	15.1	0.001
	4	172200000	182400000	10.2	0.001
	5	34300000	46300000	12	0
	5	58700000	69500000	10.8	0.001
	5	76500000	97600000	21.1	0.001
	5	122000000	136000000	14	0
	5	136400000	161400000	25	0
	6	34100000	44300000	10.2	0.003
	6	68000000	80500000	12.5	0
	6	81200000	97900000	16.7	0.001
	6	100700000	130900000	30.2	0.001
	6	139200000	152100000	12.9	0.002
	6	152300000	170700000	18.4	0
	7	6900000	32900000	26	0
	7	35100000	56000000	20.9	0
	7	78800000	90600000	11.8	0.002
	7	103700000	115400000	11.7	0.001
	8	18900000	33700000	14.8	0.001
	8	60600000	85800000	25.2	0
	8	103000000	114900000	11.9	0
	8	116600000	129600000	13	0
	8	129700000	145000000	15.3	0
	9	68300000	85200000	16.9	0
	9	118000000	128600000	10.6	0.001
	10	96400000	107200000	10.8	0.001
	10	117600000	129900000	12.3	0.002
	11	22100000	34400000	12.3	0.001
	12	11100000	21200000	10.1	0.002
	12	63700000	110700000	47	0
	13	40300000	51600000	11.3	0
	13	58200000	71300000	13.1	0
	14	19700000	34900000	15.2	0.001
	14	40100000	50200000	10.1	0.001
	14	83800000	104300000	20.5	0
	15	44900000	57500000	12.6	0
	16	74600000	87600000	13	0
	17	4800000	15700000	10.9	0.001
	17	48000000	58100000	10.1	0.004
	18	31700000	41800000	10.1	0
	18	66700000	80200000	13.5	0.002
	20	800000	13100000	12.3	0.001
	21	13900000	31700000	17.8	0
	21	31800000	43100000	11.3	0
South Asia	1	108400000	118800000	10.4	0.004
	2	98400000	108700000	10.3	0.003
	2	147700000	158000000	10.3	0.002
	3	77000000	90400000	13.4	0.001
	3	93700000	104600000	10.9	0.001
	3	130600000	143600000	13	0.002
	5	58800000	69500000	10.7	0
	7	81700000	97900000	16.2	0.001
	10	96400000	106800000	10.4	0.002
	12	78900000	93800000	14.9	0.002
	13	52300000	63000000	10.7	0.001
	14	53400000	64500000	11.1	0.003
	14	76300000	90500000	14.2	0.003
LASIDAD	1	108400000	118900000	10.5	0.001
	3	93700000	104600000	10.9	0.002
	3	130600000	144900000	14.3	0
	3	152800000	163000000	10.2	0.002
	5	58800000	69500000	10.7	0.002
	6	106900000	119000000	12.1	0.002
	7	81700000	97900000	16.2	0.001
	8	57500000	72900000	15.4	0.001
	10	96400000	106800000	10.4	0
	12	75200000	93800000	18.6	0.002
	13	52300000	67600000	15.3	0.002
	14	53400000	64500000	11.1	0.002
	14	76400000	93400000	17	0.002
